# CMV-specific clonal expansion of Th1, GZMK⁺ CD8⁺, and TEMRA T cells revealed by human PBMC single cell profiling

**DOI:** 10.1101/2025.06.24.661167

**Authors:** Titas Grabauskas, Luke Trinity, Chris P. Verschoor, Djamel Nehar-Belaid, Radu Marches, Giray Eryilmaz, Avinash S. Mahajan, Sathya Baarathi, Asa Thibodeau, Emilie Picard, Chia-Ling Kuo, Kenneth E. Schmader, Cathleen Colon-Emeric, Heather E. Whitson, Silke Paust, Adolfo García-Sastre, Gur Yaari, Jacques Banchereau, George A. Kuchel, Duygu Ucar

## Abstract

Cytomegalovirus (CMV) is a common herpesvirus that establishes lifelong latency and becomes increasingly prevalent with age. We systematically characterized CMV-associated immune remodeling by analyzing six human cohorts (two newly built) using single-cell RNA sequencing, T cell receptor (TCR) sequencing, and flow cytometry. Beyond the well-known expansion of CD4⁺/CD8⁺ TEMRA, adaptive NK, and γδ T cells, CMV(+) adults exhibited increased frequencies of GZMK⁺ CD8⁺ T cells and atypical B cells, alongside a reduction of CD56^dim^ NK cells. Longitudinal profiling of an individual who seroconverted revealed rapid CMV-driven shifts in circulating immune cell frequencies. Single-cell TCR data analyzed using a large database of CMV-associated clones combined with predictive modelling (CMVerify), identified novel CMV-specific clonal expansions reproduced across two independent cohorts. In the CD8⁺ lineage, CMV-specific clones were enriched in GZMK⁺ CD8⁺ and CD8⁺ TEMRA cells, while in the CD4⁺ lineage, Th1 cells showed clonal expansion alongside CD4⁺ TEMRA cells. This integrative study revealed how latent CMV alters the cellular and clonal landscape, defining GZMK⁺ CD8⁺ and Th1 cells as newly recognized elements of response to CMV in humans.
