## Supplemental Table 1 for "CMV-specific clonal expansion of Th1, GZMK⁺ CD8⁺, and TEMRA T cells revealed by human PBMC single cell profiling"

### Sheet: Supp_Table1_readme
	Spreadsheet	Description:
	Discovery_Cohort_metada	Discovery Cohort: Donor-level information, including age, sex, race, ethnicity, BMI, CMV status, frailty index, medications, and cancer history. Statistical comparisons of metadata distributions between CMV(+) and CMV(-) were performed for: (i) the total Discovery Cohort, (ii) scRNA-seq samples only, and (iii) samples profiled using flow cytometry.
	Validation_Cohort_metadata	Validation Cohort: Donor level information such as age, sex, race, ethinicity, BMI, CMV status, frailty index, medications, and cancer history. Statistical comparisons of metadata distributions between CMV(+) and CMV(-).

### Sheet: Discovery_Cohort_metada
	ID	Age	Sex	CMV	BMI	Race	Ethnicity	Frailty Index	Profiled via scRNAseq for Baseline Analysis	Profiled via Flow Cytometry for Baseline Analysis	Concomitant medications	Site	Sample used ex-vivo experiment	CMV IgG level	CMV IgG units	CMV ELISA Kit Used (see methods)	Previous cancer diagnosis?
	PREV10	62	Male	Negative	20.8	White	Non-hispanic	0.12	Yes	Yes	Cannabis	UCHC	No	0.13	International Units/milliliter (IU/mL)	Genesis Diagnostics Ltd	Never
	PREV18	67	Female	Positive	23	White	Non-hispanic	0.02	Yes	Yes		UCHC	No	>18	International Units/milliliter (IU/mL)	Genesis Diagnostics Ltd	Never
	PREV23	81	Male	Positive	23.9	White	Non-hispanic	0.03	Yes	Yes	Losartan, Amlodipine, Metoprolol	UCHC	No	>18	International Units/milliliter (IU/mL)	Genesis Diagnostics Ltd	Never
	PREV31	77	Male	Negative	30.8	White	Non-hispanic	0.09	Yes	No	Allopurinal, Atorvastatin, Digoxin, Furosemide, Plavix, Gabapentin	UCHC	No	>18	International Units/milliliter (IU/mL)	Genesis Diagnostics Ltd	Never
	PREV36	64	Female	Negative	22.5	White	Non-hispanic	0.11	Yes	No	Yuvafem	UCHC	No	0.25	International Units/milliliter (IU/mL)	Genesis Diagnostics Ltd	Yes
	PREV45	75	Female	Positive	26.4	Black	Non-hispanic	0.06	Yes	Yes	Vesicare, Meloxican	UCHC	No	10.02	International Units/milliliter (IU/mL)	Genesis Diagnostics Ltd	Yes
	PREV66	68	Male	Negative	19.5	White	Non-hispanic	0.06	Yes	No	Pantoprazole	UCHC	No	0.4	International Units/milliliter (IU/mL)	Genesis Diagnostics Ltd	Yes
	PREV71	60	Female	Negative	27.8	White	Non-hispanic	0.02	Yes	Yes	Pravastatin	UCHC	No	0.2	International Units/milliliter (IU/mL)	Genesis Diagnostics Ltd	Never
	PREV72	60	Male	Positive	28.9	White	Non-hispanic	0.06	Yes	Yes	Lisinopril, Adderall	UCHC	No	>18	International Units/milliliter (IU/mL)	Genesis Diagnostics Ltd	Yes
	PREV89	73	Male	Negative	32.9	White	Non-hispanic	0.02	Yes	No	Synthroid	UCHC	No	0.22	International Units/milliliter (IU/mL)	Genesis Diagnostics Ltd	Never
	PREV99	60	Male	Positive	25.08	White	Non-hispanic	0	Yes	Yes		UCHC	No	11.57	International Units/milliliter (IU/mL)	Genesis Diagnostics Ltd	Never
	OLD330	74	Female	Negative	30.92	White	Non-hispanic	0.102564	Yes	No	Vision Formula Tablet, Multivitamin, Calcium, Magnesium and Zinc, Aspirin, CoQ10 (coenzyme Q-10), Fish Oil, Metformin, Valsartan,	UCHC	Yes	1.26024	Nephelometric Turbidity Unit (NTU)	Aviva Systems Biology	Never
	OLD917	68	Male	Negative	40.43	White	Non-hispanic	0.102564	Yes	No	Vitamin D, Multivitamin, Aspirin, Levothyroxine, Lisinopril	UCHC	Yes	3.26036	Nephelometric Turbidity Unit (NTU)	Aviva Systems Biology	Yes
	OLD426	68	Female	Positive	33.61	White	Non-hispanic	0.0512821	Yes	No	pravastatin, eltroxin, ferrous fumarate	HSNRI	No	69.7626	Nephelometric Turbidity Unit (NTU)	Aviva Systems Biology	Never
	OLD593	77	Female	Positive	31.44	White	Non-hispanic	0.153846	Yes	No	ramipril, aspirin, bisoprolol, synthroid, HCTZ, amlodipine, pantoprazole, ezetimibe, tolterodine LA, propafenone	HSNRI	Yes	39.1742	Nephelometric Turbidity Unit (NTU)	Aviva Systems Biology	Yes
	OLD779	81	Male	Negative	27.73	White	Non-hispanic	0.192308	Yes	No	perinodril, asprin, rosuvastatin, pentoxifylline, rabeprazole, sucralfate, finasteride, diltiazem XC	HSNRI	Yes	0.975404	Nephelometric Turbidity Unit (NTU)	Aviva Systems Biology	Never
	OLD461	83	Male	Positive	29.75	White	Non-hispanic	0.282051	Yes	No	irbesartan, aspirin, metformin, eprex, doxazosin, chlorthalidone, fenofibrate, amlodipine, clonidine, ferrous gluconate, furosemide	HSNRI	Yes	39.0373	Nephelometric Turbidity Unit (NTU)	Aviva Systems Biology	Never
	OLD744	71	Male	Negative	28.28	White	Non-hispanic	0.166667	Yes	No	coversyl, aspirin, atenolol, glucosamine, crestor, eltroxin, rabeprazole EC, amlodipine, ferrous gluconate, folic acid, tylenol arthritis	HSNRI	Yes	2.33906	Nephelometric Turbidity Unit (NTU)	Aviva Systems Biology	Never
	OLD579	74	Male	Positive	30.1	White	Non-hispanic	0.153846	Yes	No	aspirin, bisoprolol, atorvastatin, metformin, fenofibrate, tamsulosin, digoxin, januvia, symbicort, zithromax	HSNRI	Yes	41.0725	Nephelometric Turbidity Unit (NTU)	Aviva Systems Biology	Never
	OLD958	70	Female	Positive	27.44	White	Non-hispanic	0.115385	Yes	No	ketoprofen, betahistine, flovent, serevent, spiriva, verapamil, doxepin, gabapentin, zoplicone	HSNRI	Yes	69.6694	Nephelometric Turbidity Unit (NTU)	Aviva Systems Biology	Never
	OLD562	71	Female	Positive	33.9	White	Non-hispanic	0.0769231	Yes	No	ramipril, rosuvastatin, HCTZ	HSNRI	Yes	33.2697	Nephelometric Turbidity Unit (NTU)	Aviva Systems Biology	Never
	OLD182	72	Female	Positive	30.31	White	Non-hispanic	0.0897436	Yes	No	apirin, crestor, synthroid, prozac, ezetrol, zithromax	HSNRI	Yes	64.6868	Nephelometric Turbidity Unit (NTU)	Aviva Systems Biology	Never
	OLD906	88	Female	Negative	25.86	White	Non-hispanic	0.0641026	Yes	No	amoxicillin	HSNRI	No	2.15882	Nephelometric Turbidity Unit (NTU)	Aviva Systems Biology	Yes
	OLD327	70	Male	Positive	30.68	White	Non-hispanic	0.166667	Yes	No	aspirin, bisoprolol, ventolin, seebri, symbicort, novolin 30/70, amlodipine, pariet, eurofer 300, diltiazem T	HSNRI	Yes	42.9543	Nephelometric Turbidity Unit (NTU)	Aviva Systems Biology	Yes
	OLD938	72	Male	Positive	30.68	White	Non-hispanic	0.205128	Yes	No	coversyl plus, aspirin, bisprolol, lipitor, singulair, symbicort, pariet, metformin, januvia, diamicron, vantolin	HSNRI	Yes	60.3992	Nephelometric Turbidity Unit (NTU)	Aviva Systems Biology	Never
	OLD786	72	Male	Negative	27.98	White	Non-hispanic	0.0512821	Yes	No	Flax, Metamucil, Metoprolol, Pantoprazole, Rivaroxaban	UCHC	Yes	2.99307	Nephelometric Turbidity Unit (NTU)	Aviva Systems Biology	Never
	OLD556	70	Female	Negative	29.08	White	Non-hispanic	0.105	Yes	No	Vitamin B12, Aspirin, Lisinopril, Simvastatin,	UCHC	Yes	1.67396	Nephelometric Turbidity Unit (NTU)	Aviva Systems Biology	Yes
	PREV21	66	Male	Negative	26.2178	White	Non-hispanic	0	No	Yes	Pravastatin	UCHC	No	0.18	International Units/milliliter (IU/mL)	Genesis Diagnostics Ltd	Never
	PREV50	64	Female	Negative	19.2227	White	Non-hispanic	0.11	No	Yes	Aspirin, Atrovastatin	UCHC	No	0.15	International Units/milliliter (IU/mL)	Genesis Diagnostics Ltd	Never
	PVAX85	64.2536	Male	Negative	29.8437	White	Non-hispanic	0.05	No	Yes	Lisinopril, Atrovastatin	UCHC	No	0.16	International Units/milliliter (IU/mL)	Genesis Diagnostics Ltd	Never
	PVAX76	88.4912	Female	Positive	22.1045	White	Non-hispanic	0.05	No	Yes	Losartan, Amlodipine, Metoprolol	UCHC	No	>18	International Units/milliliter (IU/mL)	Genesis Diagnostics Ltd	Never
	PVAX83	60	Female	Negative	22.6127	White	Non-hispanic	0.03	No	Yes	Synthroid	UCHC	No	0.13	International Units/milliliter (IU/mL)	Genesis Diagnostics Ltd	Never
	PVAX93	74.6404	Female	Positive	25.6828	White	Non-hispanic	0.09	No	Yes	Escitalopram, Vesicare, Levothyroxine, Advair, Esomeprazole, Lisinopril	UCHC	No	>18	International Units/milliliter (IU/mL)	Genesis Diagnostics Ltd	Never
	PVAX40	65	Female	Negative	21.3972	White	Non-hispanic	0	No	Yes	Proair HFA, Claratin	UCHC	No	0.15	International Units/milliliter (IU/mL)	Genesis Diagnostics Ltd	Never
	PVAX95	65	Female	Negative	22.1403	White	Non-hispanic	0.03	No	Yes	Wellbuterin, Viibryd, Premarin, Doryx PRN	UCHC	No	0.16	International Units/milliliter (IU/mL)	Genesis Diagnostics Ltd	Never
	PVAX38	60	Female	Positive	27.1217	White	Non-hispanic	0.03	No	Yes	Synthroid	UCHC	No	>18	International Units/milliliter (IU/mL)	Genesis Diagnostics Ltd	Yes
	Total Discovery Cohort (n=36)							scRNAseq Samples in the Discovery Cohort only (n=27)						Flow Samples in the Discovery Cohort n=20
	Parameter	All Subjects (n=36)	CMV-negative (n=19)	CMV-positive (n=17)	Pvalue			Parameter	All Subjects (n=27)	CMV-negative (n=13)	CMV-positive (n=14)	Pvalue		Parameter	All Subjects (n=20)	CMV-negative (n=12)	CMV-positive (n=8)	Pvalue
	Sex, n (%) Women Men	19 (53%) 17 (47%)	9 (47%) 10 (53%)	10 (59%) 7 (41%)	NS			Sex, n (%) Women Men	13 (44%) 15 (56%)	5 (38%) 8 (62%)	7 (50%) 7 (50%)	NS		Sex, n (%) Women Men	11 (55%) 9 (45%)	6 (50%) 6 (50%)	5 (63%) 3 (37%)	NS		*NS - Not Significant (p >0.05)
	Age, years, mean + sd (range)	70 + 8 (60-88)	69 + 7 (60-88)	72 + 8 (60-88)	NS			Age, years, mean + sd (range)	71+ 7 (60-88)	71 + 8 (60-88)	71 + 7 (60-83)	NS		Age, years, mean + sd (range)	67.7+ 8 (60-88)	66 + 5 (60-77)	71 + 11 (60-88)	NS		Statistical differences in the mean across different groups were computed using the Mann-Whitney U test for continuous variables, considering each parameter individually. Fisher's exact test or the chi-square test was used, as applicable, for categorical variables.
	BMI, (kg/m2), mean + sd (range)	27 + 5 (19.22-40.43)	24.83 + 3.77 (19.22-40.43)	28 + 4 (22.1-33.9)	NS			BMI, (kg/m2), mean + sd (range)	28.5 + 4.4 (19.5-40.43)	28.04 + 5.4 (19.5-40.43)	28.94 + 3.4 (23.0-33.9)	NS		BMI, (kg/m2), mean + sd (range)	24.9 + 3.8 (19.2-32.9)	25.27 + 2.2 (19.2-32.9)	25.27 + 2.2 (22.1-28.9)	NS
	Frailty Index (count/65), mean + sd (range)	0.085 + 0.06 (0.00-0.28)	0.075 + 0.054 (0.00-0.19)	0.096 + 0.075 (0.00-0.28)	NS			Frailty Index (count/65), mean + sd (range)	0.1 + 0.07 (0.00-0.28)	0.09 + 0.05 (0.02-0.19)	0.1 + 0.08 (0.00-0.28)	NS		Frailty Index (count/65), mean + sd (range)	0.05 + 0.04 (0.00-0.12)	0.05 + 0.04 (0.00-0.12)	0.04 + 0.03 (0.00-0.09)	NS
	Previous Cancer Diagsnosis	10 (28.0%)	5 (26.0%)	5 (29.0%)	NS			Previous Cancer Diagsnosis	9 (33.0%)	5 (38.0%)	4 (29.0%)	NS		Previous Cancer Diagsnosis	5 (25.0%)	2 (17.0%)	3 (38.0%)	NS
	Race: White	35 (97.0%)	19 (100%)	16 (94.0%)	NS			Race: White	26 (96.0%)	13 (100.0%)	13 (93.0%)	NS		Race: White	20 (100.0%)	12 (100.0%)	8 (100.0%)	NS
	SYMBICORT	3 (8.0%)	0 (0.0%)	3 (18.0%)	NS			SYMBICORT	3 (11.0%)	0 (0.0%)	3 (21.0%)	NS		SYMBICORT	nan (nan%)	nan (nan%)	nan (nan%)	nan
	BISOPROLOL	3 (8.0%)	0 (0.0%)	3 (18.0%)	NS			BISOPROLOL	3 (11.0%)	0 (0.0%)	3 (21.0%)	NS		BISOPROLOL	nan (nan%)	nan (nan%)	nan (nan%)	nan
	AMLODIPINE	5 (14.0%)	1 (5.0%)	4 (24.0%)	NS			AMLODIPINE	4 (15.0%)	1 (8.0%)	3 (21.0%)	NS		AMLODIPINE	1 (5.0%)	0 (0.0%)	1 (12.0%)	NS
	JANUVIA	2 (6.0%)	0 (0.0%)	2 (12.0%)	NS			JANUVIA	2 (7.0%)	0 (0.0%)	2 (14.0%)	NS		JANUVIA	nan (nan%)	nan (nan%)	nan (nan%)	nan
	RAMIPRIL	2 (6.0%)	0 (0.0%)	2 (12.0%)	NS			RAMIPRIL	2 (7.0%)	0 (0.0%)	2 (14.0%)	NS		RAMIPRIL	nan (nan%)	nan (nan%)	nan (nan%)	nan
	FENOFIBRATE	2 (6.0%)	0 (0.0%)	2 (12.0%)	NS			FENOFIBRATE	2 (7.0%)	0 (0.0%)	2 (14.0%)	NS		FENOFIBRATE	nan (nan%)	nan (nan%)	nan (nan%)	nan
	VESICARE	2 (6.0%)	0 (0.0%)	2 (12.0%)	NS			VESICARE	1 (4.0%)	0 (0.0%)	1 (7.0%)	NS		VESICARE	2 (10.0%)	0 (0.0%)	2 (25.0%)	NS
	ZITHROMAX	2 (6.0%)	0 (0.0%)	2 (12.0%)	NS			ZITHROMAX	2 (7.0%)	0 (0.0%)	2 (14.0%)	NS		ZITHROMAX	nan (nan%)	nan (nan%)	nan (nan%)	nan
	HCTZ	2 (6.0%)	0 (0.0%)	2 (12.0%)	NS			HCTZ	2 (7.0%)	0 (0.0%)	2 (14.0%)	NS		HCTZ	nan (nan%)	nan (nan%)	nan (nan%)	nan
	LOSARTAN	2 (6.0%)	0 (0.0%)	2 (12.0%)	NS			LOSARTAN	1 (4.0%)	0 (0.0%)	1 (7.0%)	NS		LOSARTAN	2 (7%)	0 (0.0%)	2 (14.0%)	NS
	PARIET	2 (6.0%)	0 (0.0%)	2 (12.0%)	NS			PARIET	2 (7.0%)	0 (0.0%)	2 (14.0%)	NS		PARIET	nan (nan%)	nan (nan%)	nan (nan%)	nan
	METFORMIN	4 (11.0%)	1 (5.0%)	3 (18.0%)	NS			METFORMIN	4 (15.0%)	1 (8.0%)	3 (21.0%)	NS		METFORMIN	nan (nan%)	nan (nan%)	nan (nan%)	nan
	AMLODIPENE	1 (3.0%)	0 (0.0%)	1 (6.0%)	NS			AMLODIPENE	1 (4.0%)	0 (0.0%)	1 (7.0%)	NS		AMLODIPENE	1 (5.0%)	0 (0.0%)	1 (12.0%)	NS
	APIRIN	1 (3.0%)	0 (0.0%)	1 (6.0%)	NS			APIRIN	1 (4.0%)	0 (0.0%)	1 (7.0%)	NS		APIRIN	nan (nan%)	nan (nan%)	nan (nan%)	nan
	LEVTHYROXINE	1 (3.0%)	0 (0.0%)	1 (6.0%)	NS			LEVTHYROXINE	nan (nan%)	nan (nan%)	nan (nan%)	nan		LEVTHYROXINE	1 (5.0%)	0 (0.0%)	1 (12.0%)	NS
	SEREVENT	1 (3.0%)	0 (0.0%)	1 (6.0%)	NS			SEREVENT	1 (4.0%)	0 (0.0%)	1 (7.0%)	NS		SEREVENT	nan (nan%)	nan (nan%)	nan (nan%)	nan
	KETOPROFEN	1 (3.0%)	0 (0.0%)	1 (6.0%)	NS			KETOPROFEN	1 (4.0%)	0 (0.0%)	1 (7.0%)	NS		KETOPROFEN	nan (nan%)	nan (nan%)	nan (nan%)	nan
	VENTOLIN	1 (3.0%)	0 (0.0%)	1 (6.0%)	NS			VENTOLIN	1 (4.0%)	0 (0.0%)	1 (7.0%)	NS		VENTOLIN	nan (nan%)	nan (nan%)	nan (nan%)	nan
	SINGULAIR	1 (3.0%)	0 (0.0%)	1 (6.0%)	NS			SINGULAIR	1 (4.0%)	0 (0.0%)	1 (7.0%)	NS		SINGULAIR	nan (nan%)	nan (nan%)	nan (nan%)	nan
	DILTIAZEM T	1 (3.0%)	0 (0.0%)	1 (6.0%)	NS			DILTIAZEM T	1 (4.0%)	0 (0.0%)	1 (7.0%)	NS		DILTIAZEM T	nan (nan%)	nan (nan%)	nan (nan%)	nan
	DIAMICRON	1 (3.0%)	0 (0.0%)	1 (6.0%)	NS			DIAMICRON	1 (4.0%)	0 (0.0%)	1 (7.0%)	NS		DIAMICRON	nan (nan%)	nan (nan%)	nan (nan%)	nan
	CHLORTHALIDONE	1 (3.0%)	0 (0.0%)	1 (6.0%)	NS			CHLORTHALIDONE	1 (4.0%)	0 (0.0%)	1 (7.0%)	NS		CHLORTHALIDONE	nan (nan%)	nan (nan%)	nan (nan%)	nan
	EZETROL	1 (3.0%)	0 (0.0%)	1 (6.0%)	NS			EZETROL	1 (4.0%)	0 (0.0%)	1 (7.0%)	NS		EZETROL	nan (nan%)	nan (nan%)	nan (nan%)	nan
	EPREX	1 (3.0%)	0 (0.0%)	1 (6.0%)	NS			EPREX	1 (4.0%)	0 (0.0%)	1 (7.0%)	NS		EPREX	nan (nan%)	nan (nan%)	nan (nan%)	nan
	CLONIDINE	1 (3.0%)	0 (0.0%)	1 (6.0%)	NS			CLONIDINE	1 (4.0%)	0 (0.0%)	1 (7.0%)	NS		CLONIDINE	nan (nan%)	nan (nan%)	nan (nan%)	nan
	NOVOLIN 30/70	1 (3.0%)	0 (0.0%)	1 (6.0%)	NS			NOVOLIN 30/70	1 (4.0%)	0 (0.0%)	1 (7.0%)	NS		NOVOLIN 30/70	nan (nan%)	nan (nan%)	nan (nan%)	nan
	ESCITALOPRAM	1 (3.0%)	0 (0.0%)	1 (6.0%)	NS			ESCITALOPRAM	nan (nan%)	nan (nan%)	nan (nan%)	nan		ESCITALOPRAM	1 (5.0%)	0 (0.0%)	1 (12.0%)	NS
	ZOPLICONE	1 (3.0%)	0 (0.0%)	1 (6.0%)	NS			ZOPLICONE	1 (4.0%)	0 (0.0%)	1 (7.0%)	NS		ZOPLICONE	nan (nan%)	nan (nan%)	nan (nan%)	nan
	ADVAIR	1 (3.0%)	0 (0.0%)	1 (6.0%)	NS			ADVAIR	nan (nan%)	nan (nan%)	nan (nan%)	nan		ADVAIR	1 (5.0%)	0 (0.0%)	1 (12.0%)	NS
	METAPROLOL	1 (3.0%)	0 (0.0%)	1 (6.0%)	NS			METAPROLOL	nan (nan%)	nan (nan%)	nan (nan%)	nan		METAPROLOL	1 (5.0%)	0 (0.0%)	1 (12.0%)	NS
	TOLTERODINE LA	1 (3.0%)	0 (0.0%)	1 (6.0%)	NS			TOLTERODINE LA	1 (4.0%)	0 (0.0%)	1 (7.0%)	NS		TOLTERODINE LA	nan (nan%)	nan (nan%)	nan (nan%)	nan
	LIPITOR	1 (3.0%)	0 (0.0%)	1 (6.0%)	NS			LIPITOR	1 (4.0%)	0 (0.0%)	1 (7.0%)	NS		LIPITOR	nan (nan%)	nan (nan%)	nan (nan%)	nan
	ESOMEPRAZOLE	1 (3.0%)	0 (0.0%)	1 (6.0%)	NS			ESOMEPRAZOLE	nan (nan%)	nan (nan%)	nan (nan%)	nan		ESOMEPRAZOLE	1 (5.0%)	0 (0.0%)	1 (12.0%)	NS
	EZETIMIBE	1 (3.0%)	0 (0.0%)	1 (6.0%)	NS			EZETIMIBE	1 (4.0%)	0 (0.0%)	1 (7.0%)	NS		EZETIMIBE	nan (nan%)	nan (nan%)	nan (nan%)	nan
	COVERSYL PLUS	1 (3.0%)	0 (0.0%)	1 (6.0%)	NS			COVERSYL PLUS	1 (4.0%)	0 (0.0%)	1 (7.0%)	NS		COVERSYL PLUS	nan (nan%)	nan (nan%)	nan (nan%)	nan
	MELOXICAN	1 (3.0%)	0 (0.0%)	1 (6.0%)	NS			MELOXICAN	1 (4.0%)	0 (0.0%)	1 (7.0%)	NS		MELOXICAN	1 (5.0%)	0 (0.0%)	1 (12.0%)	NS
	FLOVENT	1 (3.0%)	0 (0.0%)	1 (6.0%)	NS			FLOVENT	1 (4.0%)	0 (0.0%)	1 (7.0%)	NS		FLOVENT	nan (nan%)	nan (nan%)	nan (nan%)	nan
	ADDERALL	1 (3.0%)	0 (0.0%)	1 (6.0%)	NS			ADDERALL	1 (4.0%)	0 (0.0%)	1 (7.0%)	NS		ADDERALL	1 (5.0%)	0 (0.0%)	1 (12.0%)	NS
	SPIRIVA	1 (3.0%)	0 (0.0%)	1 (6.0%)	NS			SPIRIVA	1 (4.0%)	0 (0.0%)	1 (7.0%)	NS		SPIRIVA	nan (nan%)	nan (nan%)	nan (nan%)	nan
	EUROFER 300	1 (3.0%)	0 (0.0%)	1 (6.0%)	NS			EUROFER 300	1 (4.0%)	0 (0.0%)	1 (7.0%)	NS		EUROFER 300	nan (nan%)	nan (nan%)	nan (nan%)	nan
	SEEBRI	1 (3.0%)	0 (0.0%)	1 (6.0%)	NS			SEEBRI	1 (4.0%)	0 (0.0%)	1 (7.0%)	NS		SEEBRI	nan (nan%)	nan (nan%)	nan (nan%)	nan
	PROZAC	1 (3.0%)	0 (0.0%)	1 (6.0%)	NS			PROZAC	1 (4.0%)	0 (0.0%)	1 (7.0%)	NS		PROZAC	nan (nan%)	nan (nan%)	nan (nan%)	nan
	PROPAFENONE	1 (3.0%)	0 (0.0%)	1 (6.0%)	NS			PROPAFENONE	1 (4.0%)	0 (0.0%)	1 (7.0%)	NS		PROPAFENONE	nan (nan%)	nan (nan%)	nan (nan%)	nan
	VANTOLIN	1 (3.0%)	0 (0.0%)	1 (6.0%)	NS			VANTOLIN	1 (4.0%)	0 (0.0%)	1 (7.0%)	NS		VANTOLIN	nan (nan%)	nan (nan%)	nan (nan%)	nan
	DOXAZOSIN	1 (3.0%)	0 (0.0%)	1 (6.0%)	NS			DOXAZOSIN	1 (4.0%)	0 (0.0%)	1 (7.0%)	NS		DOXAZOSIN	nan (nan%)	nan (nan%)	nan (nan%)	nan
	BETAHISTINE	1 (3.0%)	0 (0.0%)	1 (6.0%)	NS			BETAHISTINE	1 (4.0%)	0 (0.0%)	1 (7.0%)	NS		BETAHISTINE	nan (nan%)	nan (nan%)	nan (nan%)	nan
	DOXEPIN	1 (3.0%)	0 (0.0%)	1 (6.0%)	NS			DOXEPIN	1 (4.0%)	0 (0.0%)	1 (7.0%)	NS		DOXEPIN	nan (nan%)	nan (nan%)	nan (nan%)	nan
	BISPROLOL	1 (3.0%)	0 (0.0%)	1 (6.0%)	NS			BISPROLOL	1 (4.0%)	0 (0.0%)	1 (7.0%)	NS		BISPROLOL	nan (nan%)	nan (nan%)	nan (nan%)	nan
	FERROUS FUMARATE	1 (3.0%)	0 (0.0%)	1 (6.0%)	NS			FERROUS FUMARATE	1 (4.0%)	0 (0.0%)	1 (7.0%)	NS		FERROUS FUMARATE	nan (nan%)	nan (nan%)	nan (nan%)	nan
	TAMSULOSIN	1 (3.0%)	0 (0.0%)	1 (6.0%)	NS			TAMSULOSIN	1 (4.0%)	0 (0.0%)	1 (7.0%)	NS		TAMSULOSIN	nan (nan%)	nan (nan%)	nan (nan%)	nan
	IRBESARTAN	1 (3.0%)	0 (0.0%)	1 (6.0%)	NS			IRBESARTAN	1 (4.0%)	0 (0.0%)	1 (7.0%)	NS		IRBESARTAN	nan (nan%)	nan (nan%)	nan (nan%)	nan
	VERAPAMIL	1 (3.0%)	0 (0.0%)	1 (6.0%)	NS			VERAPAMIL	1 (4.0%)	0 (0.0%)	1 (7.0%)	NS		VERAPAMIL	nan (nan%)	nan (nan%)	nan (nan%)	nan
	MULTIVITAMIN	2 (6.0%)	2 (11.0%)	0 (0.0%)	NS			MULTIVITAMIN	2 (7.0%)	2 (15.0%)	0 (0.0%)	NS		MULTIVITAMIN	nan (nan%)	nan (nan%)	nan (nan%)	nan
	ATORVASTATIN	4 (11.0%)	3 (16.0%)	1 (6.0%)	NS			ATORVASTATIN	2 (7.0%)	1 (8.0%)	1 (7.0%)	NS		ATORVASTATIN	3 (15.0%)	3 (25.0%)	0 (0.0%)	NS
	SYNTHROID	5 (14.0%)	2 (11.0%)	3 (18.0%)	NS			SYNTHROID	3 (11.0%)	1 (8.0%)	2 (14.0%)	NS		SYNTHROID	3 (15.0%)	2 (17.0%)	1 (12.0%)	NS
	PLAVIX	1 (3.0%)	1 (5.0%)	0 (0.0%)	NS			PLAVIX	1 (4.0%)	1 (8.0%)	0 (0.0%)	NS		PLAVIX	1 (5.0%)	1 (8.0%)	0 (0.0%)	NS
	RIVAROXABAN	1 (3.0%)	1 (5.0%)	0 (0.0%)	NS			RIVAROXABAN	1 (4.0%)	1 (8.0%)	0 (0.0%)	NS		RIVAROXABAN	nan (nan%)	nan (nan%)	nan (nan%)	nan
	PRAVASTATIN	3 (8.0%)	2 (11.0%)	1 (6.0%)	NS			PRAVASTATIN	2 (7.0%)	1 (8.0%)	1 (7.0%)	NS		PRAVASTATIN	2 (10.0%)	2 (17.0%)	0 (0.0%)	NS
	AMOXICILLIN	1 (3.0%)	1 (5.0%)	0 (0.0%)	NS			AMOXICILLIN	1 (4.0%)	1 (8.0%)	0 (0.0%)	NS		AMOXICILLIN	nan (nan%)	nan (nan%)	nan (nan%)	nan
	ATENOLOL	1 (3.0%)	1 (5.0%)	0 (0.0%)	NS			ATENOLOL	1 (4.0%)	1 (8.0%)	0 (0.0%)	NS		ATENOLOL	nan (nan%)	nan (nan%)	nan (nan%)	nan
	ELTROXIN	2 (6.0%)	1 (5.0%)	1 (6.0%)	NS			ELTROXIN	2 (7.0%)	1 (8.0%)	1 (7.0%)	NS		ELTROXIN	nan (nan%)	nan (nan%)	nan (nan%)	nan
	DILTIAZEM XC	1 (3.0%)	1 (5.0%)	0 (0.0%)	NS			DILTIAZEM XC	1 (4.0%)	1 (8.0%)	0 (0.0%)	NS		DILTIAZEM XC	nan (nan%)	nan (nan%)	nan (nan%)	nan
	PANTOPRAZOLE	3 (8.0%)	2 (11.0%)	1 (6.0%)	NS			PANTOPRAZOLE	3 (11.0%)	2 (15.0%)	1 (7.0%)	NS		PANTOPRAZOLE	1 (5.0%)	1 (8.0%)	0 (0.0%)	NS
	SUCRALFATE	1 (3.0%)	1 (5.0%)	0 (0.0%)	NS			SUCRALFATE	1 (4.0%)	1 (8.0%)	0 (0.0%)	NS		SUCRALFATE	nan (nan%)	nan (nan%)	nan (nan%)	nan
	VISION FORMULA TABLET	1 (3.0%)	1 (5.0%)	0 (0.0%)	NS			VISION FORMULA TABLET	1 (4.0%)	1 (8.0%)	0 (0.0%)	NS		VISION FORMULA TABLET	nan (nan%)	nan (nan%)	nan (nan%)	nan
	PERINODRIL	1 (3.0%)	1 (5.0%)	0 (0.0%)	NS			PERINODRIL	1 (4.0%)	1 (8.0%)	0 (0.0%)	NS		PERINODRIL	nan (nan%)	nan (nan%)	nan (nan%)	nan
	PROAIR HFA	1 (3.0%)	1 (5.0%)	0 (0.0%)	NS			PROAIR HFA	nan (nan%)	nan (nan%)	nan (nan%)	nan		PROAIR HFA	1 (5.0%)	1 (8.0%)	0 (0.0%)	NS
	WELLBUTERIN	1 (3.0%)	1 (5.0%)	0 (0.0%)	NS			WELLBUTERIN	nan (nan%)	nan (nan%)	nan (nan%)	nan		WELLBUTERIN	1 (5.0%)	1 (8.0%)	0 (0.0%)	NS
	PREMARIN	1 (3.0%)	1 (5.0%)	0 (0.0%)	NS			PREMARIN	nan (nan%)	nan (nan%)	nan (nan%)	nan		PREMARIN	1 (5.0%)	1 (8.0%)	0 (0.0%)	NS
	CLARATIN	1 (3.0%)	1 (5.0%)	0 (0.0%)	NS			CLARATIN	nan (nan%)	nan (nan%)	nan (nan%)	nan		CLARATIN	1 (5.0%)	1 (8.0%)	0 (0.0%)	NS
	TYLENOL ARTHRITIS	1 (3.0%)	1 (5.0%)	0 (0.0%)	NS			TYLENOL ARTHRITIS	1 (4.0%)	1 (8.0%)	0 (0.0%)	NS		TYLENOL ARTHRITIS	nan (nan%)	nan (nan%)	nan (nan%)	nan
	GABAPENTIN	2 (6.0%)	1 (5.0%)	1 (6.0%)	NS			GABAPENTIN	2 (7.0%)	1 (8.0%)	1 (7.0%)	NS		GABAPENTIN	1 (5.0%)	1 (8.0%)	0 (0.0%)	NS
	COQ10	1 (3.0%)	1 (5.0%)	0 (0.0%)	NS			COQ10	1 (4.0%)	1 (8.0%)	0 (0.0%)	NS		COQ10	nan (nan%)	nan (nan%)	nan (nan%)	nan
	MAGNESIUM AND ZINC	1 (3.0%)	1 (5.0%)	0 (0.0%)	NS			MAGNESIUM AND ZINC	1 (4.0%)	1 (8.0%)	0 (0.0%)	NS		MAGNESIUM AND ZINC	nan (nan%)	nan (nan%)	nan (nan%)	nan
	VITAMIN D	1 (3.0%)	1 (5.0%)	0 (0.0%)	NS			VITAMIN D	1 (4.0%)	1 (8.0%)	0 (0.0%)	NS		VITAMIN D	nan (nan%)	nan (nan%)	nan (nan%)	nan
	SIMVASTATIN	1 (3.0%)	1 (5.0%)	0 (0.0%)	NS			SIMVASTATIN	1 (4.0%)	1 (8.0%)	0 (0.0%)	NS		SIMVASTATIN	nan (nan%)	nan (nan%)	nan (nan%)	nan
	RABEPRAZOLE EC	1 (3.0%)	1 (5.0%)	0 (0.0%)	NS			RABEPRAZOLE EC	1 (4.0%)	1 (8.0%)	0 (0.0%)	NS		RABEPRAZOLE EC	nan (nan%)	nan (nan%)	nan (nan%)	nan
	METAMUCIL	1 (3.0%)	1 (5.0%)	0 (0.0%)	NS			METAMUCIL	1 (4.0%)	1 (8.0%)	0 (0.0%)	NS		METAMUCIL	nan (nan%)	nan (nan%)	nan (nan%)	nan
	YUVAFEM	1 (3.0%)	1 (5.0%)	0 (0.0%)	NS			YUVAFEM	1 (4.0%)	1 (8.0%)	0 (0.0%)	NS		YUVAFEM	1 (5.0%)	1 (8.0%)	0 (0.0%)	NS
	PENTOXIFYLLINE	1 (3.0%)	1 (5.0%)	0 (0.0%)	NS			PENTOXIFYLLINE	1 (4.0%)	1 (8.0%)	0 (0.0%)	NS		PENTOXIFYLLINE	nan (nan%)	nan (nan%)	nan (nan%)	nan
	CANNABIS	1 (3.0%)	1 (5.0%)	0 (0.0%)	NS			CANNABIS	1 (4.0%)	1 (8.0%)	0 (0.0%)	NS		CANNABIS	1 (5.0%)	1 (8.0%)	0 (0.0%)	NS
	DORYX PRN	1 (3.0%)	1 (5.0%)	0 (0.0%)	NS			DORYX PRN	nan (nan%)	nan (nan%)	nan (nan%)	nan		DORYX PRN	1 (5.0%)	1 (8.0%)	0 (0.0%)	NS
	CALCIUM	1 (3.0%)	1 (5.0%)	0 (0.0%)	NS			CALCIUM	1 (4.0%)	1 (8.0%)	0 (0.0%)	NS		CALCIUM	nan (nan%)	nan (nan%)	nan (nan%)	nan
	FISH OIL	1 (3.0%)	1 (5.0%)	0 (0.0%)	NS			FISH OIL	1 (4.0%)	1 (8.0%)	0 (0.0%)	NS		FISH OIL	nan (nan%)	nan (nan%)	nan (nan%)	nan
	FLAX	1 (3.0%)	1 (5.0%)	0 (0.0%)	NS			FLAX	1 (4.0%)	1 (8.0%)	0 (0.0%)	NS		FLAX	nan (nan%)	nan (nan%)	nan (nan%)	nan
	GLUCOSAMINE	1 (3.0%)	1 (5.0%)	0 (0.0%)	NS			GLUCOSAMINE	1 (4.0%)	1 (8.0%)	0 (0.0%)	NS		GLUCOSAMINE	nan (nan%)	nan (nan%)	nan (nan%)	nan
	FINASTERIDE	1 (3.0%)	1 (5.0%)	0 (0.0%)	NS			FINASTERIDE	1 (4.0%)	1 (8.0%)	0 (0.0%)	NS		FINASTERIDE	nan (nan%)	nan (nan%)	nan (nan%)	nan
	RABEPRAZOLE	1 (3.0%)	1 (5.0%)	0 (0.0%)	NS			RABEPRAZOLE	1 (4.0%)	1 (8.0%)	0 (0.0%)	NS		RABEPRAZOLE	nan (nan%)	nan (nan%)	nan (nan%)	nan
	FERROUS GLUCONATE	2 (6.0%)	1 (5.0%)	1 (6.0%)	NS			FERROUS GLUCONATE	2 (7.0%)	1 (8.0%)	1 (7.0%)	NS		FERROUS GLUCONATE	nan (nan%)	nan (nan%)	nan (nan%)	nan
	VITAMIN B12	1 (3.0%)	1 (5.0%)	0 (0.0%)	NS			VITAMIN B12	1 (4.0%)	1 (8.0%)	0 (0.0%)	NS		VITAMIN B12	nan (nan%)	nan (nan%)	nan (nan%)	nan
	ALLOPURINAL	1 (3.0%)	1 (5.0%)	0 (0.0%)	NS			ALLOPURINAL	1 (4.0%)	1 (8.0%)	0 (0.0%)	NS		ALLOPURINAL	1 (5.0%)	1 (8.0%)	0 (0.0%)	NS
	FOLIC ACID	1 (3.0%)	1 (5.0%)	0 (0.0%)	NS			FOLIC ACID	1 (4.0%)	1 (8.0%)	0 (0.0%)	NS		FOLIC ACID	nan (nan%)	nan (nan%)	nan (nan%)	nan
	CRESTOR	2 (6.0%)	1 (5.0%)	1 (6.0%)	NS			CRESTOR	2 (7.0%)	1 (8.0%)	1 (7.0%)	NS		CRESTOR	nan (nan%)	nan (nan%)	nan (nan%)	nan
	LISINOPRIL	5 (14.0%)	3 (16.0%)	2 (12.0%)	NS			LISINOPRIL	3 (11.0%)	2 (15.0%)	1 (7.0%)	NS		LISINOPRIL	3 (15.0%)	1 (8.0%)	2 (25.0%)	NS
	VALSARTAN	1 (3.0%)	1 (5.0%)	0 (0.0%)	NS			VALSARTAN	1 (4.0%)	1 (8.0%)	0 (0.0%)	NS		VALSARTAN	nan (nan%)	nan (nan%)	nan (nan%)	nan
	LEVOTHYROXINE	1 (3.0%)	1 (5.0%)	0 (0.0%)	NS			LEVOTHYROXINE	1 (4.0%)	1 (8.0%)	0 (0.0%)	NS		LEVOTHYROXINE	nan (nan%)	nan (nan%)	nan (nan%)	nan
	ASPIRIN	11 (31.0%)	6 (32.0%)	5 (29.0%)	NS			ASPIRIN	10 (37.0%)	5 (38.0%)	5 (36.0%)	NS		ASPIRIN	1 (5.0%)	1 (8.0%)	0 (0.0%)	NS
	METOPROLOL	2 (6.0%)	1 (5.0%)	1 (6.0%)	NS			METOPROLOL	2 (7.0%)	1 (8.0%)	1 (7.0%)	NS		METOPROLOL	1 (5.0%)	0 (0.0%)	1 (12.0%)	NS
	FUROSEMIDE	2 (6.0%)	1 (5.0%)	1 (6.0%)	NS			FUROSEMIDE	2 (7.0%)	1 (8.0%)	1 (7.0%)	NS		FUROSEMIDE	1 (5.0%)	1 (8.0%)	0 (0.0%)	NS
	COVERSYL	1 (3.0%)	1 (5.0%)	0 (0.0%)	NS			COVERSYL	1 (4.0%)	1 (8.0%)	0 (0.0%)	NS		COVERSYL	nan (nan%)	nan (nan%)	nan (nan%)	nan
	DIGOXIN	2 (6.0%)	1 (5.0%)	1 (6.0%)	NS			DIGOXIN	2 (7.0%)	1 (8.0%)	1 (7.0%)	NS		DIGOXIN	1 (5.0%)	1 (8.0%)	0 (0.0%)	NS
	ROSUVASTATIN	2 (6.0%)	1 (5.0%)	1 (6.0%)	NS			ROSUVASTATIN	2 (7.0%)	1 (8.0%)	1 (7.0%)	NS		ROSUVASTATIN	nan (nan%)	nan (nan%)	nan (nan%)	nan
	VIIBRYD	1 (3.0%)	1 (5.0%)	0 (0.0%)	NS			VIIBRYD	nan (nan%)	nan (nan%)	nan (nan%)	nan		VIIBRYD	1 (5.0%)	1 (8.0%)	0 (0.0%)	NS

### Sheet: Validation_Cohort_metadata
ID	Age	Sex	CMV	BMI	Race	Ethnicity	Frailty Index	Profiled via scRNAseq	Profiled via Flow Cytometry	Site	Cancer?	CMV IgG Raw	CMV IgG Minus blank	CMV IgG NTU
EP-06	91	Male	Negative	22.6	White	Non-hispanic	0.0897436	No	Yes	HSNRI	No	0.21665	0.17425	4.57985
EP-07	78	Female	Negative	27.1	White	Non-hispanic	0.0512821	No	Yes	HSNRI	Yes	0.22265	0.18025	4.70669
EP-08	71	Female	Negative	26.6	White	Non-hispanic	0.0512821	No	Yes	HSNRI	No	0.19515	0.15275	4.12536
EP-09	70	Female	Positive	25.9	White	Non-hispanic	0.01	No	Yes	HSNRI	No	1.68	1.6376	35.5142
EP-10	72	Female	Positive	38.2	White	Non-hispanic	0.102564	No	Yes	HSNRI	No	1.354	1.3116	28.6228
EP-11	79	Female	Positive	27.2	White	Non-hispanic	0.01	No	Yes	HSNRI	No	2.0043	1.9619	42.3697
EP-12	74	Male	Positive	25.3	White	Non-hispanic	0.115385	No	Yes	HSNRI	No	1.4119	1.3695	29.8467
EP-13	74	Male	Positive	45.2	White	Non-hispanic	0.141026	No	Yes	HSNRI	No	1.7187	1.6763	36.3323
EP-14	84	Male	Positive	28.7	White	Non-hispanic	0.025641	No	Yes	HSNRI	No	1.778	1.7356	37.5859
EP-15	71	Female	Negative	25.6	White	Non-hispanic	0.0512821	No	Yes	HSNRI	No	0.2284	0.186	4.82824
EP-16	78	Female	Positive	31.6	White	Non-hispanic	0.153846	No	Yes	HSNRI	Yes	1.2643	1.2219	26.7266
EP-17	92	Female	Positive	19.9	White	Non-hispanic	0.0897436	No	Yes	HSNRI	No	2.5627	2.5203	54.174
EP-18	73	Female	Negative	31.6	White	Non-hispanic	0.102564	No	Yes	HSNRI	Yes	0.2056	0.1632	4.34626
EP-19	77	Male	Positive	24.2	Unknown	Unknown	0.0512821	No	Yes	HSNRI	No	0.94145	0.89905	19.9017
EP-20	75	Female	Negative	40	White	Non-hispanic	0.0512821	No	Yes	HSNRI	Yes	0.31615	0.27375	6.68323
EP-21	73	Male	Positive	32.3	White	Non-hispanic	0.205128	No	Yes	HSNRI	No	2.2361	2.1937	47.2698
EP-22	71	Female	Positive	29.2	White	Non-hispanic	0.128205	No	Yes	HSNRI	No	2.4054	2.363	50.8487
EP-23	70	Male	Positive	34.7	White	Non-hispanic	0.0512821	No	Yes	HSNRI	No	1.7203	1.6779	36.3661
EP-24	83	Female	Positive	32.4	White	Non-hispanic	0.25641	No	Yes	HSNRI	Yes	2.6515	2.6091	56.0512
EP-25	83	Female	Negative	29.9	White	Non-hispanic	0.179487	No	Yes	HSNRI	No	0.1802	0.1378	3.80932
EP-26	70	Female	Positive	31.1	White	Non-hispanic	0.153846	No	Yes	HSNRI	Yes	2.0427	2.0003	43.1815
EP-27	72	Female	Positive	27.1	White	Non-hispanic	0.115385	No	Yes	HSNRI	No	2.7973	2.7549	59.1333
EP-28	72	Male	Negative	25.3	White	Non-hispanic	0.025641	No	Yes	HSNRI	No	0.1595	0.1171	3.37174
EP-29	75	Female	Negative	37	White	Non-hispanic	0.102564	No	Yes	HSNRI	Yes	0.2905	0.2481	6.141
EP-30	87	Female	Positive	28.5	White	Non-hispanic	0.153846	No	Yes	HSNRI	No	2.5284	2.486	53.4489
EP-31	71	Female	Negative	32.3	White	Non-hispanic	0.128205	No	Yes	HSNRI	Yes	0.2476	0.2052	5.23412
EP-32	82	Male	Positive	25.8	White	Non-hispanic	0.025641	No	Yes	HSNRI	No	2.6668	2.6244	56.3746
EP-33	73	Female	Positive	30.4	White	Non-hispanic	0.0641026	No	Yes	HSNRI	No	2.4472	2.4048	51.7324
EP-34	71	Female	Positive	30.6	White	Non-hispanic	0.0512821	No	Yes	HSNRI	No	1.4479	1.4055	30.6078
EP-35	71	Male	Positive	30	White	Non-hispanic	0.01	No	Yes	HSNRI	No	2.5917	2.5493	54.787
EP-36	72	Female	Negative	25.9	White	Non-hispanic	0.01	No	Yes	HSNRI	No	0.1684	0.126	3.55988
EP-37	70	Male	Negative	30.1	White	Non-hispanic	0.025641	No	Yes	HSNRI	No	0.21375	0.17135	4.51855
EP-38	69	Male	Negative	31.8	White	Non-hispanic	0.141026	No	Yes	HSNRI	No	0.16785	0.12545	3.54825
EP-39	76	Female	Positive	26.2	White	Non-hispanic	0.025641	No	Yes	HSNRI	No	1.8922	1.8498	40
EP-40	71	Female	Positive	44.7	White	Non-hispanic	0.307692	No	Yes	HSNRI	Yes	2.9103	2.8679	61.522
EP-41	74	Male	Negative	24.68	White	Non-hispanic	0.141026	No	Yes	UCHC	No	0.1566	0.1142	3.31043
EP-42	88	Female	Positive	24.36	White	Non-hispanic	0.0512821	No	Yes	UCHC	No	1.3316	1.28765	26.3084
EP-43	84	Female	Positive	23.4	White	Non-hispanic	0.025641	No	Yes	UCHC	No	1.7725	1.72855	35.0193
EP-44	88	Female	Positive	20.97	White	Non-hispanic	0.025641	No	Yes	UCHC	No	2.9257	2.88175	57.803
EP-45	89	Male	Positive	24.93	White	Non-hispanic	0.128205	No	Yes	UCHC	Yes	1.6888	1.64485	33.3656
EP-46	85	Male	Negative	27.8	White	Non-hispanic	0.0897436	No	Yes	UCHC	No	0.39615	0.3522	7.82673
EP-47	86	Female	Positive	27.06	White	Non-hispanic	0.0769231	No	Yes	UCHC	No	2.7498	2.70585	54.3278
EP-48	69	Male	Negative	26.22	White	Non-hispanic	0.0512821	No	Yes	UCHC	No	0.1329	0.08895	2.6257
EP-49	82	Female	Negative	25.24	White	Non-hispanic	0.153846	No	Yes	UCHC	Yes	0.3431	0.29915	6.77862
EP-50	89	Male	Positive	28.06	White	Non-hispanic	0.205128	No	Yes	UCHC	Yes	2.7256	2.68165	53.8496
EP-51	75	Male	Positive	31.75	White	Non-hispanic	0.102564	No	Yes	UCHC	No	2.0697	2.02575	40.891
EP-52	82	Female	Negative	25.84	White	Non-hispanic	0.141026	No	Yes	UCHC	No	0.3503	0.30635	6.92087
EP-53	80	Female	Negative	22.31	White	Non-hispanic	0.0769231	No	Yes	UCHC	No	0.1282	0.08425	2.53285
EP-54	82	Female	Positive	30.85	White	Non-hispanic	0.128205	No	Yes	UCHC	No	2.6384	2.59445	52.1268
EP-57	70	Male	Negative	24.41	White	Non-hispanic	0.115385	No	Yes	UCHC	No	0.1106	0.06665	2.18512
EP-58	89	Female	Positive	24.39	White	Non-hispanic	0.0526316	No	Yes	UCHC	No	2.0358	1.99185	40.2213
EP-60	73	Male	Negative	26.5	White	Non-hispanic	0.115385	No	Yes	UCHC	Yes	0.2816	0.23765	5.56357
EP-61	82	Female	Positive	24.39	White	Non-hispanic	0.128205	No	Yes	UCHC	No	1.1882	1.14425	23.4753
EP-62	71	Female	Positive	24.71	White	Non-hispanic	0.025641	No	Yes	UCHC	No	1.7213	1.67735	34.0077
EP-63	71	Male	Positive	21.83	White	Non-hispanic	0.01	No	Yes	UCHC	No	2.4956	2.45165	49.3055
EP-64	73	Male	Negative	32.98	White	Non-hispanic	0.0512821	No	Yes	UCHC	No	0.3148	0.27085	6.2195
EP-66	76	Female	Positive	28.52	White	Non-hispanic	0.0769231	No	Yes	UCHC	Yes	2.6791	2.63515	52.9309
EP-67	88	Male	Positive	21.28	White	Non-hispanic	0.01	No	Yes	UCHC	No	2.2506	2.20665	44.4651
EP-68	84	Male	Positive	25.1	White	Non-hispanic	0.0897436	No	Yes	UCHC	No	2.2747	2.23075	44.9412
EP-69	78	Female	Negative	20.19	White	Non-hispanic	0.025641	No	Yes	UCHC	No	0.2807	0.23675	5.54579
EP-71	66	Female	Positive	33.65	White	Non-hispanic	0.102564	No	Yes	UCHC	No	2.0865	2.04255	41.223
EP-72	92	Female	Positive	21.92	White	Non-hispanic	0.102564	No	Yes	UCHC	No	2.1437	2.09975	42.3531
EP-73	76	Female	Positive	27.67	White	Non-hispanic	0.0512821	No	Yes	UCHC	No	2.4449	2.40095	48.3039
		Total Validation Cohort (n=64)
		Parameter	All Subjects (n=63)	CMV-negative (n=23)	CMV-positive (n=40)	Pvalue			*NS - Not Significant (p >0.05)
		Sex, n (%) Women Men	39 (62%) 24 (38%)	13 (57%) 10 (43%)	26 (65%) 14 (35%)	NS			Statistical differences in the mean across different groups were computed using the Mann-Whitney U test for continuous variables, considering each parameter individually. Fisher's exact test or the chi-square test was used, as applicable, for categorical variables.
		Age, years, mean + sd (range)	77.5 + 7 (66-92)	75.5 + 5.8 (69-91)	78.7 + 7.4 (66-92)	NS
		BMI, (kg/m2), mean + sd (range)	28.2 + 5.2 (19.9-45.2)	27.9 + 4.8 (20.2-40)	28.4 + 4.7 (19.9-45.2)	NS
		Frailty Index (count/65), mean + sd (range)	0.09 + 0.06 (0.01-0.31)	0.09 + 0.048 (0.01-0.18)	0.092 + 0.071 (0.01-0.31)	NS
		Previous Cancer Diagsnosis	14 (22.0%)	7 (30.0%)	7 (18.0%)	NS
