## Supplemental Table 3 for "CMV-specific clonal expansion of Th1, GZMK⁺ CD8⁺, and TEMRA T cells revealed by human PBMC single cell profiling"

Cytotoxicity Gene Set	Innatenes Gene Set
CCL4L2	TRAT1
CD160	LGALS3BP
CLIC3	FCMR
EOMES	ITK
FGFBP2	STAT5B
GNLY	HLA-E
GNLY	VAMP7
GZMA	SPN
GZMB	TAP1
GZMH	PRDX1
HOPX	PTK2B
IL2RB	KIR2DL4
KIR2DL3	KLRG1
KIR2DL4	STX11
KIR3DL1	RAB27A
KLRC1	TUBB4B
KLRC3	HLA-B
KLRD1	TCIRG1
KLRD1	SH2D1A
KLRF1	HLA-A
KLRF1	LSP1
NKG7	MICB
PLEKHF1	HLA-G
PPP2R2B	CXCR2
PRF1	KLRC4
PTGDR	KLRD1
SH2D1B	KIR3DL2
TGFBR3	NCR3
ZNF683	SLAMF7
	KLRC4-KLRK1
	KLRK1
	KLRC3
	KIR3DL1
	KLRC2
	NCR1
	CD160
	SH2D1B
	CX3CR1
	GZMB
	TYROBP
	GNLY
	PRF1
	CXCR3
	XCL2
	CCL3
	ITGAM
	CD300A
	CCL5
	TBX21
	XCL1
	CMKLR1
	LYN
	CXCR1
	ADAM8
	SYK
	FCER1G
	ITGB2
	CCL3L3
	C3AR1
	CD74
	MSN
	TNFSF14
	PREX1
	MYO1G
	IFNG
	ZAP70
	CALR
	RAC2
	VAV3
	STK10
	RPS19
	C1QBP
	MMP28
	PRKCA
	IL23A
	THBS4
	IL6R
	AMICA1
	CCL4
	CCR7
