## Supplemental Table 4 for "CMV-specific clonal expansion of Th1, GZMK⁺ CD8⁺, and TEMRA T cells revealed by human PBMC single cell profiling"

### Sheet: Supp_Table1_readme
	Spreadsheet	Description:
	Baseline_cell_counts_QC	scRNAseq samples in the Discovery Cohort (baseline samples): Cell counts before and after quality control (QC)
	Baseline_total_cell_counts	scRNAseq samples in the Discovery Cohort (baseline samples): PBMC counts per subset
	Baseline_total_cell_frequencies	scRNAseq samples in the Discovery Cohort (baseline samples): PBMC frequencies per subset

### Sheet: Baseline_cell_counts_QC
sampleID	CMV	Age	Sex	BMI	Cell Ranger Output Cell Count	After QC Cell Count	Total PBMC
PREV10	Negative	62	Male	20.8	5114	3690	3690
PREV18	Positive	67	Female	23	3382	1823	1823
PREV23	Positive	81	Male	23.9	7727	6013	6013
PREV31	Negative	77	Male	30.8	8555	6194	6194
PREV36	Negative	64	Female	22.5	8340	6131	6131
PREV45	Positive	75	Female	26.4	5107	4031	4031
PREV66	Negative	68	Male	19.5	9910	7538	7538
PREV71	Negative	60	Female	27.8	9442	6853	6853
PREV72	Positive	60	Male	28.9	8489	6496	6496
PREV89	Negative	73	Male	32.9	3344	1996	1996
PREV99	Positive	60	Male	25.08	7368	5916	5916
OLD330	Negative	74	Female	30.92	7040	6582	6582
OLD426	Positive	68	Female	33.61	6087	5016	5016
OLD906	Negative	88	Female	25.86	7407	5934	5934
OLD556	Negative	70	Female	29.08	8799	7493	7493
OLD593	Positive	77	Female	31.44	7797	4933	4933
OLD744	Negative	71	Male	28.28	7965	4560	4560
OLD182	Positive	72	Female	30.31	7942	5289	5289
OLD786	Negative	72	Male	27.98	7846	6267	6267
OLD579	Positive	74	Male	30.1	6235	3459	3459
OLD917	Negative	68	Male	40.43	6447	5273	5273
OLD562	Positive	71	Female	33.9	7655	4838	4838
OLD958	Positive	70	Female	27.44	6664	4507	4507
OLD779	Negative	81	Male	27.73	9813	7171	7171
OLD461	Positive	83	Male	29.75	7287	5314	5314
OLD327	Positive	70	Male	30.68	6758	4492	4492
OLD938	Positive	72	Male	30.68	9079	6515	6515

### Sheet: Baseline_total_cell_counts
sampleID	CMV	Age	Sex	BMI	B_ABC	B_memory	B_naive	B_transitional	CD4_TEMRA	CD4_TFH	CD4_TH1-like	CD4_TH17	CD4_TH2	CD4_TH22	CD4_Treg	CD4_and_CD8_cycling	CD4_naive	CD8_CM	CD8_GZMK	CD8_MAIT	CD8_TEMRA	CD8_naive	DC_AXL	DC_cDC1	DC_cDC2	DC_mono_derived	DC_pDC	HSC	NK_CD56bright	NK_CD56dim	NK_adaptive	NK_cycling	Plasmablast	gammaDelta_GZMB	gammaDelta_GZMK	mono_CD14	mono_CD14_ISGhi	mono_CD16	mono_intermediate
PREV10	Negative	62	Male	20.8	16	76	33	3	0	229	48	108	32	34	94	5	1430	79	47	40	8	211	1	2	15	24	29	3	37	355	7	2	3	2	1	618	48	35	15
PREV18	Positive	67	Female	23	17	45	78	5	20	183	82	43	22	57	117	7	314	67	136	7	58	16	1	0	14	16	17	3	37	78	5	2	0	42	34	188	26	73	13
PREV23	Positive	81	Male	23.9	23	123	159	12	29	365	109	200	142	81	177	9	1964	117	390	31	133	49	2	3	28	34	32	6	51	620	152	6	5	25	29	657	77	154	19
PREV31	Negative	77	Male	30.8	5	91	139	5	19	359	142	222	108	44	149	12	537	206	173	24	55	47	0	4	21	36	32	9	122	817	38	18	2	45	59	2242	150	200	62
PREV36	Negative	64	Female	22.5	16	118	275	21	4	254	97	76	64	37	174	11	2794	86	56	75	5	196	2	2	45	45	45	6	61	226	7	6	2	12	10	1073	96	109	25
PREV45	Positive	75	Female	26.4	38	208	549	27	21	369	100	154	155	66	86	17	740	148	89	87	140	66	1	5	24	6	13	2	45	176	100	4	14	74	8	350	27	106	16
PREV66	Negative	68	Male	19.5	9	201	425	22	28	403	131	139	140	70	205	10	1920	137	133	459	52	80	5	12	122	89	80	19	85	934	68	18	0	71	40	1093	62	226	50
PREV71	Negative	60	Female	27.8	43	218	139	17	18	544	163	341	217	164	188	18	971	91	73	157	32	230	1	2	30	44	15	6	129	788	55	6	10	67	53	1422	119	402	80
PREV72	Positive	60	Male	28.9	192	356	154	21	92	286	208	103	55	54	77	16	1225	188	391	144	1206	216	1	1	15	24	15	4	47	207	90	4	1	210	94	383	28	350	38
PREV89	Negative	73	Male	32.9	1	18	63	6	6	124	30	81	18	44	53	2	323	44	46	40	12	24	2	0	7	11	11	2	37	514	30	3	1	9	7	333	17	66	11
PREV99	Positive	60	Male	25.08	14	85	94	13	466	544	262	174	207	206	198	20	931	214	406	113	234	184	3	2	36	27	10	1	30	460	44	6	4	192	37	510	23	151	15
OLD330	Negative	74	Female	30.92	6	57	111	1	2	674	131	209	194	90	208	7	2348	142	80	118	7	671	2	1	32	35	12	1	28	332	9	11	0	9	4	730	113	166	41
OLD426	Positive	68	Female	33.61	92	322	197	48	170	339	163	70	68	74	194	6	776	175	292	72	455	44	2	1	29	27	20	15	34	173	48	4	4	185	65	610	31	182	29
OLD906	Negative	88	Female	25.86	15	100	173	9	6	151	13	28	41	27	124	28	1803	32	89	5	43	192	2	5	60	87	43	18	114	597	33	11	49	134	78	1535	32	219	38
OLD556	Negative	70	Female	29.08	27	175	382	18	4	608	122	221	192	101	311	19	1663	104	59	97	18	180	2	9	44	42	52	2	130	1015	95	11	14	58	5	1370	68	216	59
OLD593	Positive	77	Female	31.44	5	102	473	32	52	305	65	92	188	85	157	13	733	81	102	13	171	96	1	2	31	43	10	2	103	675	49	12	0	84	20	787	49	247	53
OLD744	Negative	71	Male	28.28	12	53	234	21	24	251	32	63	102	67	117	27	882	32	191	11	196	56	1	2	39	50	20	4	74	519	104	12	1	30	11	881	90	280	71
OLD182	Positive	72	Female	30.31	87	260	399	37	77	392	233	106	65	71	112	13	773	291	364	16	291	47	4	4	52	26	20	11	43	246	67	8	8	218	32	589	41	250	36
OLD786	Negative	72	Male	27.98	6	97	351	12	34	449	91	148	92	26	143	19	2099	124	34	281	51	255	8	7	15	26	45	12	86	898	76	3	21	18	46	557	17	104	16
OLD579	Positive	74	Male	30.1	21	111	78	13	39	131	16	31	31	39	76	8	392	51	149	2	83	26	0	2	7	23	8	5	31	442	62	11	1	253	134	935	81	121	46
OLD917	Negative	68	Male	40.43	22	237	269	7	80	397	287	129	116	38	93	5	783	616	59	126	26	67	2	6	56	28	19	16	59	703	48	4	4	37	19	790	11	92	22
OLD562	Positive	71	Female	33.9	22	123	757	29	54	300	35	36	50	52	197	6	1439	132	121	107	91	78	1	10	24	28	17	6	59	400	21	6	2	24	34	444	34	85	14
OLD958	Positive	70	Female	27.44	24	31	196	78	35	168	48	69	50	58	84	13	582	93	732	46	825	58	1	2	22	43	4	3	37	96	95	3	0	161	34	563	78	130	45
OLD779	Negative	81	Male	27.73	29	144	1062	111	20	403	63	138	184	131	270	25	1610	119	140	58	19	125	1	7	51	20	58	4	78	1087	28	13	4	11	19	865	68	177	29
OLD461	Positive	83	Male	29.75	21	69	3	0	167	219	135	72	86	49	80	7	393	168	223	73	516	16	3	3	41	61	24	11	59	228	246	3	0	304	12	1701	88	171	62
OLD327	Positive	70	Male	30.68	44	118	315	17	196	113	40	96	109	48	83	15	260	84	151	117	444	26	2	3	25	18	17	18	107	398	151	7	2	447	157	702	50	79	33
OLD938	Positive	72	Male	30.68	38	250	82	8	145	308	95	73	47	72	160	23	816	362	617	65	641	86	3	5	31	55	13	10	120	361	306	12	5	283	72	928	71	302	50

### Sheet: Baseline_total_cell_frequencies
sampleID	CMV	Age	Sex	BMI	B_ABC/DN2	B_memory	B_naive	B_transitional	CD4_TEMRA	CD4_TFH	CD4_TH1-like	CD4_TH17	CD4_TH2	CD4_TH22	CD4_Treg	CD4_and_CD8_cycling	CD4_naive	CD8_CM	CD8_GZMK	CD8_MAIT	CD8_TEMRA	CD8_naive	DC_AXL	DC_cDC1	DC_cDC2	DC_mono_derived	DC_pDC	HSC	NK_CD56bright	NK_CD56dim	NK_adaptive	NK_cycling	Plasmablast	gammaDelta_GZMB	gammaDelta_GZMK	mono_CD14	mono_CD14_ISGhi	mono_CD16	mono_intermediate
PREV10	Negative	62	Male	20.8	0.00433604	0.0205962	0.00894309	0.000813008	0	0.0620596	0.0130081	0.0292683	0.00867209	0.00921409	0.0254743	0.00135501	0.387534	0.0214092	0.0127371	0.0108401	0.00216802	0.0571816	0.000271003	0.000542005	0.00406504	0.00650407	0.00785908	0.000813008	0.0100271	0.096206	0.00189702	0.000542005	0.000813008	0.000542005	0.000271003	0.16748	0.0130081	0.00948509	0.00406504
PREV18	Positive	67	Female	23	0.00932529	0.0246846	0.0427866	0.00274273	0.0109709	0.100384	0.0449808	0.0235875	0.012068	0.0312671	0.0641799	0.00383982	0.172244	0.0367526	0.0746023	0.00383982	0.0318157	0.00877674	0.000548546	0	0.00767965	0.00877674	0.00932529	0.00164564	0.0202962	0.0427866	0.00274273	0.00109709	0	0.0230389	0.0186506	0.103127	0.0142622	0.0400439	0.0071311
PREV23	Positive	81	Male	23.9	0.00382505	0.0204557	0.0264427	0.00199568	0.00482288	0.0607018	0.0181274	0.0332613	0.0236155	0.0134708	0.0294362	0.00149676	0.326626	0.0194578	0.0648595	0.0051555	0.0221187	0.00814901	0.000332613	0.000498919	0.00465658	0.00565442	0.0053218	0.000997838	0.00848162	0.10311	0.0252786	0.000997838	0.000831532	0.00415766	0.00482288	0.109263	0.0128056	0.0256112	0.00315982
PREV31	Negative	77	Male	30.8	0.000807233	0.0146916	0.0224411	0.000807233	0.00306748	0.0579593	0.0229254	0.0358411	0.0174362	0.00710365	0.0240555	0.00193736	0.0866968	0.033258	0.0279303	0.00387472	0.00887956	0.00758799	0	0.000645786	0.00339038	0.00581208	0.00516629	0.00145302	0.0196965	0.131902	0.00613497	0.00290604	0.000322893	0.0072651	0.00952535	0.361963	0.024217	0.0322893	0.0100097
PREV36	Negative	64	Female	22.5	0.00260969	0.0192465	0.044854	0.00342522	0.000652422	0.0414288	0.0158212	0.012396	0.0104388	0.0060349	0.0283804	0.00179416	0.455717	0.0140271	0.00913391	0.0122329	0.000815528	0.0319687	0.000326211	0.000326211	0.00733975	0.00733975	0.00733975	0.000978633	0.00994944	0.0368618	0.00114174	0.000978633	0.000326211	0.00195727	0.00163106	0.175012	0.0156581	0.0177785	0.00407764
PREV45	Positive	75	Female	26.4	0.00942694	0.0516001	0.136194	0.00669809	0.00520963	0.0915406	0.0248077	0.0382039	0.038452	0.0163731	0.0213347	0.00421732	0.183577	0.0367155	0.0220789	0.0215827	0.0347308	0.0163731	0.000248077	0.00124039	0.00595386	0.00148846	0.00322501	0.000496155	0.0111635	0.0436616	0.0248077	0.00099231	0.00347308	0.0183577	0.00198462	0.0868271	0.00669809	0.0262962	0.00396924
PREV66	Negative	68	Male	19.5	0.00119395	0.0266649	0.056381	0.00291855	0.00371451	0.0534625	0.0173786	0.0184399	0.0185726	0.00928628	0.0271955	0.00132661	0.254709	0.0181746	0.0176439	0.0608915	0.00689838	0.0106129	0.000663306	0.00159193	0.0161847	0.0118068	0.0106129	0.00252056	0.0112762	0.123906	0.00902096	0.0023879	0	0.00941894	0.00530645	0.144999	0.00822499	0.0299814	0.00663306
PREV71	Negative	60	Female	27.8	0.00627462	0.0318109	0.0202831	0.00248067	0.00262659	0.0793813	0.0237852	0.0497592	0.031665	0.0239311	0.0274332	0.00262659	0.14169	0.0132789	0.0106523	0.0229097	0.00466949	0.0335619	0.000145921	0.000291843	0.00437764	0.00642055	0.00218882	0.000875529	0.0188239	0.114986	0.00802568	0.000875529	0.00145921	0.00977674	0.00773384	0.2075	0.0173647	0.0586604	0.0116737
PREV72	Positive	60	Male	28.9	0.0295567	0.054803	0.0237069	0.00323276	0.0141626	0.0440271	0.0320197	0.0158559	0.00846675	0.00831281	0.0118534	0.00246305	0.188578	0.0289409	0.0601909	0.0221675	0.185653	0.0332512	0.000153941	0.000153941	0.00230911	0.00369458	0.00230911	0.000615764	0.00723522	0.0318658	0.0138547	0.000615764	0.000153941	0.0323276	0.0144704	0.0589594	0.00431034	0.0538793	0.00584975
PREV89	Negative	73	Male	32.9	0.000501002	0.00901804	0.0315631	0.00300601	0.00300601	0.0621242	0.0150301	0.0405812	0.00901804	0.0220441	0.0265531	0.001002	0.161824	0.0220441	0.0230461	0.0200401	0.00601202	0.012024	0.001002	0	0.00350701	0.00551102	0.00551102	0.001002	0.0185371	0.257515	0.0150301	0.00150301	0.000501002	0.00450902	0.00350701	0.166834	0.00851703	0.0330661	0.00551102
PREV99	Positive	60	Male	25.08	0.00236646	0.0143678	0.0158891	0.00219743	0.0787694	0.091954	0.0442867	0.0294118	0.0349899	0.0348208	0.0334686	0.00338066	0.15737	0.0361731	0.0686275	0.0191007	0.0395538	0.0311021	0.000507099	0.000338066	0.00608519	0.00456389	0.00169033	0.000169033	0.00507099	0.0777552	0.00743746	0.0010142	0.000676133	0.0324544	0.00625423	0.0862069	0.00388776	0.025524	0.0025355
OLD330	Negative	74	Female	30.92	0.000911577	0.00865998	0.0168642	0.00015193	0.000303859	0.1024	0.0199028	0.0317533	0.0294743	0.0136737	0.0316013	0.00106351	0.35673	0.021574	0.0121544	0.0179277	0.00106351	0.101945	0.000303859	0.00015193	0.00486174	0.00531753	0.00182315	0.00015193	0.00425403	0.0504406	0.00136737	0.00167122	0	0.00136737	0.000607718	0.110909	0.017168	0.0252203	0.00622911
OLD426	Positive	68	Female	33.61	0.0183413	0.0641946	0.0392743	0.00956938	0.0338915	0.0675837	0.032496	0.0139553	0.0135566	0.0147528	0.0386762	0.00119617	0.154705	0.0348884	0.0582137	0.0143541	0.0907097	0.00877193	0.000398724	0.000199362	0.0057815	0.00538278	0.00398724	0.00299043	0.00677831	0.0344896	0.00956938	0.000797448	0.000797448	0.036882	0.0129585	0.121611	0.00618022	0.0362839	0.0057815
OLD906	Negative	88	Female	25.86	0.00252781	0.016852	0.029154	0.00151668	0.00101112	0.0254466	0.00219077	0.00471857	0.00690934	0.00455005	0.0208965	0.00471857	0.303842	0.00539265	0.0149983	0.000842602	0.00724638	0.0323559	0.000337041	0.000842602	0.0101112	0.0146613	0.00724638	0.00303337	0.0192113	0.100607	0.00556117	0.00185372	0.0082575	0.0225817	0.0131446	0.258679	0.00539265	0.036906	0.00640377
OLD556	Negative	70	Female	29.08	0.00360336	0.0233551	0.0509809	0.00240224	0.000533832	0.0811424	0.0162819	0.0294942	0.0256239	0.0134792	0.0415054	0.0025357	0.22194	0.0138796	0.00787402	0.0129454	0.00240224	0.0240224	0.000266916	0.00120112	0.00587215	0.00560523	0.00693981	0.000266916	0.0173495	0.13546	0.0126785	0.00146804	0.00186841	0.00774056	0.000667289	0.182837	0.00907514	0.0288269	0.00787402
OLD593	Positive	77	Female	31.44	0.00101358	0.0206771	0.0958849	0.00648692	0.0105413	0.0618285	0.0131766	0.0186499	0.0381107	0.0172309	0.0318265	0.00263531	0.148591	0.01642	0.0206771	0.00263531	0.0346645	0.0194608	0.000202716	0.000405433	0.00628421	0.00871681	0.00202716	0.000405433	0.0208798	0.136834	0.0099331	0.0024326	0	0.0170282	0.00405433	0.159538	0.0099331	0.050071	0.010744
OLD744	Negative	71	Male	28.28	0.00263158	0.0116228	0.0513158	0.00460526	0.00526316	0.0550439	0.00701754	0.0138158	0.0223684	0.014693	0.0256579	0.00592105	0.193421	0.00701754	0.041886	0.00241228	0.0429825	0.0122807	0.000219298	0.000438596	0.00855263	0.0109649	0.00438596	0.000877193	0.0162281	0.113816	0.022807	0.00263158	0.000219298	0.00657895	0.00241228	0.193202	0.0197368	0.0614035	0.0155702
OLD182	Positive	72	Female	30.31	0.0164492	0.0491586	0.0754396	0.00699565	0.0145585	0.0741161	0.0440537	0.0200416	0.0122897	0.0134241	0.021176	0.00245793	0.146152	0.0550199	0.0688221	0.00302515	0.0550199	0.00888637	0.000756287	0.000756287	0.00983173	0.00491586	0.00378143	0.00207979	0.00813008	0.0465116	0.0126678	0.00151257	0.00151257	0.0412176	0.00605029	0.111363	0.00775194	0.0472679	0.00680658
OLD786	Negative	72	Male	27.98	0.000957396	0.0154779	0.0560077	0.00191479	0.00542524	0.0716451	0.0145205	0.0236158	0.0146801	0.00414872	0.0228179	0.00303175	0.334929	0.0197862	0.00542524	0.044838	0.00813787	0.0406893	0.00127653	0.00111696	0.00239349	0.00414872	0.00718047	0.00191479	0.0137227	0.14329	0.012127	0.000478698	0.00335089	0.00287219	0.00734004	0.0888783	0.00271262	0.0165949	0.00255306
OLD579	Positive	74	Male	30.1	0.00607112	0.0320902	0.0225499	0.00375831	0.0112749	0.0378722	0.00462561	0.00896213	0.00896213	0.0112749	0.0219717	0.00231281	0.113328	0.0147441	0.043076	0.000578202	0.0239954	0.00751662	0	0.000578202	0.00202371	0.00664932	0.00231281	0.0014455	0.00896213	0.127783	0.0179243	0.00318011	0.000289101	0.0731425	0.0387395	0.270309	0.0234172	0.0349812	0.0132986
OLD917	Negative	68	Male	40.43	0.0041722	0.044946	0.0510146	0.00132752	0.0151716	0.0752892	0.0544282	0.0244643	0.0219989	0.00720652	0.017637	0.000948227	0.148492	0.116822	0.0111891	0.0238953	0.00493078	0.0127062	0.000379291	0.00113787	0.0106201	0.00531007	0.00360326	0.00303433	0.0111891	0.133321	0.00910298	0.000758581	0.000758581	0.00701688	0.00360326	0.14982	0.0020861	0.0174474	0.0041722
OLD562	Positive	71	Female	33.9	0.00454733	0.0254237	0.15647	0.00599421	0.0111616	0.0620091	0.00723439	0.00744109	0.0103348	0.0107482	0.0407193	0.00124018	0.297437	0.027284	0.0250103	0.0221166	0.0188094	0.0161224	0.000206697	0.00206697	0.00496073	0.00578752	0.00351385	0.00124018	0.0121951	0.0826788	0.00434064	0.00124018	0.000413394	0.00496073	0.0070277	0.0917735	0.0070277	0.0175692	0.00289376
OLD958	Positive	70	Female	27.44	0.00532505	0.00687819	0.0434879	0.0173064	0.0077657	0.0372753	0.0106501	0.0153095	0.0110939	0.0128689	0.0186377	0.0028844	0.129132	0.0206346	0.162414	0.0102063	0.183049	0.0128689	0.000221877	0.000443754	0.0048813	0.00954071	0.000887508	0.000665631	0.00820945	0.0213002	0.0210783	0.000665631	0	0.0357222	0.00754382	0.124917	0.0173064	0.028844	0.00998447
OLD779	Negative	81	Male	27.73	0.00404407	0.0200809	0.148096	0.015479	0.00278901	0.0561986	0.00878539	0.0192442	0.0256589	0.018268	0.0376517	0.00348626	0.224515	0.0165946	0.0195231	0.00808813	0.00264956	0.0174313	0.000139451	0.000976154	0.00711198	0.00278901	0.00808813	0.000557802	0.0108771	0.151583	0.00390462	0.00181286	0.000557802	0.00153396	0.00264956	0.120625	0.00948264	0.0246827	0.00404407
OLD461	Positive	83	Male	29.75	0.00395183	0.0129846	0.000564546	0	0.0314264	0.0412119	0.0254046	0.0135491	0.0161837	0.00922093	0.0150546	0.00131728	0.0739556	0.0316146	0.0419646	0.0137373	0.097102	0.00301091	0.000564546	0.000564546	0.00771547	0.0114791	0.00451637	0.00207	0.0111027	0.0429055	0.0462928	0.000564546	0	0.0572074	0.00225819	0.320098	0.01656	0.0321791	0.0116673
OLD327	Positive	70	Male	30.68	0.00979519	0.0262689	0.0701247	0.00378451	0.0436331	0.0251558	0.00890472	0.0213713	0.0242654	0.0106857	0.0184773	0.00333927	0.0578807	0.0186999	0.0336153	0.0260463	0.0988424	0.00578807	0.000445236	0.000667854	0.00556545	0.00400712	0.00378451	0.00400712	0.0238201	0.088602	0.0336153	0.00155833	0.000445236	0.0995102	0.034951	0.156278	0.0111309	0.0175868	0.00734639
OLD938	Positive	72	Male	30.68	0.00583269	0.038373	0.0125863	0.00122794	0.0222563	0.0472755	0.0145817	0.0112049	0.00721412	0.0110514	0.0245587	0.00353031	0.125249	0.0555641	0.0947045	0.00997698	0.0983883	0.0132003	0.000460476	0.00076746	0.00475825	0.00844206	0.0019954	0.00153492	0.018419	0.0554106	0.0469685	0.0018419	0.00076746	0.0434382	0.0110514	0.142441	0.0108979	0.0463546	0.0076746
